# BMAL2 is a druggable target for ARID1A-wildtype ovarian clear cell carcinoma (OCCC)

**DOI:** 10.1101/2025.10.21.683700

**Authors:** Grace Y. T. Tan, Pei-Yi Lin, Li-Tzu Cheng, Yu-Sheng Tsai Yuan, Shih-Han Huang, Chen-Hsin Albert Yu, Chao-Tsen Chen, Peter Chi, Wendy W. Hwang-Verslues

## Abstract

Ovarian clear cell carcinoma (OCCC) is highly chemo-resistant and has worse clinical outcome at advanced stages than other ovarian cancer subtypes. The most frequent (∼50%) alterations in OCCC are AT-rich interactive domain 1A gene (ARID1A) mutations which lead to ARID1A deficiency. However, OCCC that retains ARID1A function differs substantially from ARID1A mutated OCCC. Particularly, targeted therapies that sensitize ARID1A-deficient OCCC to DNA damage are largely ineffective against OCCC with wild-type (wt) ARID1A. Thus, it is important to identify druggable targets and develop targeted therapies specifically for ARID1A-wt OCCC. We identified BMAL2 as a critical OCCC oncogene that promotes tumorigenesis by preventing DNA damage from endogenous origins. BMAL2 depletion altered expression of genes in DNA damage repair pathways, including RAD51, a core enzyme of the homologous recombination (HR) pathway. This led to double-stranded break accumulation, decreased cell viability and reduced tumor growth. This dependence on BMAL2 to maintain DNA integrity and cell viability can be a new route to suppress ARID1A-wt OCCC. Consistent with this idea, we found that GW833972A, a cannabinoid receptor agonist, bound BMAL2 with high affinity and facilitated its degradation. This in turn reduced RAD51 expression, leading to an accumulation of DNA damage and decreased cell viability. Xenograft models further demonstrated that GW833972A treatment alone inhibited ARID1A-wt OCCC tumor growth. Together, our findings reveal an essential oncogenic role of BMAL2 and demonstrate that it is an appealing therapeutic target, especially for ARID1A-wt OCCC.

**Statement of significance:** BMAL2 depletion, or degradation by a small molecule, led to DNA damage accumulation, decreased cell viability and reduced tumorigenesis of ARID1A-wildtype ovarian clear cell carcinoma, indicating that BMAL2 is an appealing therapeutic target for treating this malignant disease.
