## Supplemental Table 4 for "BMAL2 is a druggable target for ARID1A-wildtype ovarian clear cell carcinoma (OCCC)"

### Sheet: Sheet1
	OVCA429 (log2FC)			OVISE (log2FC)
	Genes	shBMAL2#2 vs shCtrl		Genes	shBMAL2#2 vs shCtrl
	BLM	-2.44672		BLM	-2.14844
	BRIP1	-2.19657		BARD1	-1.94452
	EME1	-2.12549		BRIP1	-1.80229
	RAD54L	-2.09524		BRCA2	-1.77306
	BRCA1	-2.00146		RAD51D	-1.65022
	BRCA2	-1.98608		RAD51	-1.52214
	RAD51	-1.8481		RAD54L	-1.48741
	XRCC2	-1.68173		BRCA1	-1.38369
	BARD1	-1.63457		XRCC2	-1.27147
	RPA2	-1.26848		POLD1	-0.991285
	RAD54B	-0.891902		EME1	-0.97258
	RAD51D	-0.683111		XRCC3	-0.957056
	POLD3	-0.610822		POLD3	-0.832657
	RAD51B	-0.546866		BRCC3	-0.563618
	RPA1	-0.434596		RAD51C	-0.508511
	XRCC3	-0.433217		RPA2	-0.425496
	RPA3	-0.419652		POLD2	-0.38444
	RBBP8	-0.353629		RAD54B	-0.181332
	BRCC3	-0.349767		RAD51B	-0.0893182
	MUS81	0.103899		NBN	-0.0608914
	UIMC1	0.16134		ATM	-0.053501
	SSBP1	0.175927		RPA1	-0.0340838
	POLD2	0.180857		MUS81	0.0254724
	ATM	0.301597		UIMC1	0.0509926
	RAD51C	0.362561		TOP3A	0.059129
	PALB2	0.368056		RAD52	0.07759
	BABAM1	0.468498		RBBP8	0.117019
	TOP3B	0.619588		RPA3	0.222194
	TOPBP1	0.778159		SSBP1	0.22957
				RAD50	0.38636
				TOPBP1	0.584373
				PALB2	0.730282
				BABAM1	0.811312
				POLD4	1.34416
				RPA4	2.65496

### Sheet: Sheet2
OVISE (log2FC)
Genes	shBMAL2#2 vs shCtrl
BLM	-2.14844
BARD1	-1.94452
BRIP1	-1.80229
BRCA2	-1.77306
RAD51D	-1.65022
RAD51	-1.52214
RAD54L	-1.48741
BRCA1	-1.38369
XRCC2	-1.27147
POLD1	-0.991285
EME1	-0.97258
XRCC3	-0.957056
POLD3	-0.832657
BRCC3	-0.563618
RAD51C	-0.508511
RPA2	-0.425496
POLD2	-0.38444
RAD54B	-0.181332
RAD51B	-0.0893182
NBN	-0.0608914
ATM	-0.053501
RPA1	-0.0340838
MUS81	0.0254724
UIMC1	0.0509926
TOP3A	0.059129
RAD52	0.07759
RBBP8	0.117019
RPA3	0.222194
SSBP1	0.22957
RAD50	0.38636
TOPBP1	0.584373
PALB2	0.730282
BABAM1	0.811312
POLD4	1.34416
RPA4	2.65496
